# Systematic Generation of Mutations at Topoisomerase II Cleavage Sites Enables Cancer Adaptation to Doxorubicin Therapy

**DOI:** 10.64898/2026.08.18.745411

**Authors:** Valid Gahramanov, Anjana Edathil Kadangodan, Riham Barazi, Arkadi Hesin, Julia Yaglom, Vadim E. Levit, Yaakov Maman, Michael Sherman

## Abstract

Acquired resistance to chemotherapy remains a major cause of treatment failure. Here, we investigate the early events underlying the development of resistance to doxorubicin (Dox), one of the most widely used anticancer agents, during repeated drug exposure. Dox intercalates into DNA at sites influenced by chromatin structure and inhibits the DNA religation step of topoisomerase II (Top2), thereby inducing double-strand DNA breaks (DSBs). Here, we show that, in the subpopulation of cancer cells that survive initial Dox treatment, repair of Dox-induced DSBs leads to the accumulation of recurrent mutations at Top2 cleavage sites. These mutations prevent the formation of Dox-induced DSBs at the same loci upon subsequent exposures, effectively protecting the genome from Top2-mediated DNA damage and promoting the development of drug resistance. Importantly, the loss of Top2-dependent DNA cleavage and relaxation caused by these mutations increases the reliance of adapted cells on topoisomerase I (Top1), thereby sensitizing them to Top1 inhibitors. Together, our findings reveal a previously unrecognized mechanism of resistance based on the active generation of highly adaptive mutations, providing new insight into cancer evolution under therapeutic pressure.
