## Supplementary Figures and legends, Tables for "Systematic Generation of Mutations at Topoisomerase II Cleavage Sites Enables Cancer Adaptation to Doxorubicin Therapy": Table_S2.xlsx

### Sheet: Sheet1
Table S2. Gene Set Enrichment Analysis (GSEA) of RCN vs PCN data. The table summarizes signaling pathways that were either significantly enriched or not in RCN relative to PCN. Pathways with a nominal p-value (NOM p-value) < 0.05 or a false discovery rate (FDR q-value) < 0.25 were considered significantly enriched and highlighted in red (upregulation) and blue (downregulation).
RCN1 vs PCN												RCN2 vs PCN
UPREGULATED_PATHWAYS	ES	NES	NOM p-val	FDR q-val		DOWNREGULATED_PATHWAYS	ES	NES	NOM p-val	FDR q-val		UPREGULATED_PATHWAYS	ES	NES	NOM p-val	FDR q-val		DOWNREGULATED_PATHWAYS	ES	NES	NOM p-val	FDR q-val
HALLMARK_INTERFERON_ALPHA_RESPONSE	0.585765	1.68777	0	0.0248233		HALLMARK_BILE_ACID_METABOLISM	-0.640583	-1.6199	0.00436047	0.0323995		HALLMARK_MYC_TARGETS_V2	0.661553	1.84699	0	0.0045045		HALLMARK_WNT_BETA_CATENIN_SIGNALING	-0.687759	-1.49376	0.0182055	0.129194
HALLMARK_INTERFERON_GAMMA_RESPONSE	0.45905	1.43147	0.00476191	0.10744														HALLMARK_BILE_ACID_METABOLISM	-0.60521	-1.4454	0.0129412	0.140812
HALLMARK_P53_PATHWAY	0.460543	1.45044	0	0.116987		HALLMARK_HEDGEHOG_SIGNALING	-0.57013	-1.24655	0.195513	0.990583		HALLMARK_P53_PATHWAY	0.419663	1.38129	0	0.296176		HALLMARK_PI3K_AKT_MTOR_SIGNALING	-0.578752	-1.39236	0.0251716	0.196102
HALLMARK_MYOGENESIS	0.47869	1.46046	0.00454545	0.163654		HALLMARK_ALLOGRAFT_REJECTION	-0.473844	-1.24694	0.0976934	1		HALLMARK_MYC_TARGETS_V1	0.387535	1.28772	0.0512821	0.379064
						HALLMARK_WNT_BETA_CATENIN_SIGNALING	-0.535689	-1.18905	0.236884	1		HALLMARK_MYOGENESIS	0.374323	1.23725	0.0434783	0.406533		HALLMARK_PANCREAS_BETA_CELLS	-0.673889	-1.31627	0.117564	0.249951
HALLMARK_KRAS_SIGNALING_DN	0.389814	1.15419	0.121094	0.763752		HALLMARK_UV_RESPONSE_DN	-0.418464	-1.11869	0.252604	1		HALLMARK_IL6_JAK_STAT3_SIGNALING	0.387754	1.11383	0.226519	0.640368		HALLMARK_ANGIOGENESIS	-0.639553	-1.32316	0.122117	0.278786
HALLMARK_IL6_JAK_STAT3_SIGNALING	0.40809	1.12697	0.226537	0.764487		HALLMARK_SPERMATOGENESIS	-0.417421	-1.04174	0.3947	1		HALLMARK_G2M_CHECKPOINT	0.338227	1.13412	0.133333	0.678528		HALLMARK_KRAS_SIGNALING_UP	-0.537844	-1.34019	0.0244444	0.28533
HALLMARK_ESTROGEN_RESPONSE_LATE	0.342141	1.06742	0.286344	0.831831		HALLMARK_PI3K_AKT_MTOR_SIGNALING	-0.392815	-1.00907	0.423448	1		HALLMARK_E2F_TARGETS	0.311749	1.04705	0.290909	0.746599		HALLMARK_ALLOGRAFT_REJECTION	-0.490699	-1.20821	0.142222	0.545569
HALLMARK_UNFOLDED_PROTEIN_RESPONSE	0.37052	1.07375	0.301038	0.913738		HALLMARK_ANGIOGENESIS	-0.475436	-0.995121	0.461664	1		HALLMARK_REACTIVE_OXYGEN_SPECIES_PATHWAY	0.382656	1.06153	0.321101	0.77645		HALLMARK_HEDGEHOG_SIGNALING	-0.577687	-1.21586	0.191057	0.585131
HALLMARK_G2M_CHECKPOINT	0.322002	1.00919	0.405797	0.939684		HALLMARK_PANCREAS_BETA_CELLS	-0.476637	-0.97299	0.517355	1		HALLMARK_ESTROGEN_RESPONSE_LATE	0.300828	1.00629	0.460317	0.862156		HALLMARK_INFLAMMATORY_RESPONSE	-0.453807	-1.13423	0.237732	0.852746
HALLMARK_KRAS_SIGNALING_UP	0.331838	1.02447	0.406114	0.958079		HALLMARK_COMPLEMENT	-0.344777	-0.934804	0.607477	1		HALLMARK_INTERFERON_GAMMA_RESPONSE	0.290378	0.954893	0.616438	0.951395		HALLMARK_SPERMATOGENESIS	-0.475154	-1.11324	0.299422	0.88385
HALLMARK_MYC_TARGETS_V2	0.352913	0.945248	0.570492	1		HALLMARK_INFLAMMATORY_RESPONSE	-0.344159	-0.918058	0.629096	1		HALLMARK_MITOTIC_SPINDLE	0.295092	0.968395	0.577778	0.978554		HALLMARK_DNA_REPAIR	-0.162068	-0.40378	1	0.999846
HALLMARK_APOPTOSIS	0.283551	0.858988	0.853982	1		HALLMARK_APICAL_JUNCTION	-0.328208	-0.883208	0.686198	1		HALLMARK_FATTY_ACID_METABOLISM	0.295291	0.926749	0.693878	0.985325		HALLMARK_UV_RESPONSE_DN	-0.425065	-1.05819	0.375271	1
HALLMARK_UV_RESPONSE_UP	0.27469	0.842972	0.882353	1		HALLMARK_COAGULATION	-0.338355	-0.85815	0.746888	1		HALLMARK_INTERFERON_ALPHA_RESPONSE	0.282062	0.855429	0.833333	0.990548		HALLMARK_EPITHELIAL_MESENCHYMAL_TRANSITION	-0.41055	-1.03839	0.404762	1
HALLMARK_APICAL_SURFACE	0.342136	0.832619	0.745152	1		HALLMARK_EPITHELIAL_MESENCHYMAL_TRANSITION	-0.313617	-0.842989	0.802649	1		HALLMARK_OXIDATIVE_PHOSPHORYLATION	0.242384	0.818953	1	0.992621		HALLMARK_HYPOXIA	-0.388971	-0.976962	0.530416	1
HALLMARK_HYPOXIA	0.256736	0.801226	0.978541	1		HALLMARK_XENOBIOTIC_METABOLISM	-0.308077	-0.828678	0.836653	1		HALLMARK_PROTEIN_SECRETION	0.195552	0.597229	1	0.994724		HALLMARK_KRAS_SIGNALING_DN	-0.393194	-0.973424	0.525539	1
HALLMARK_MYC_TARGETS_V1	0.249709	0.787519	0.985222	1		HALLMARK_ADIPOGENESIS	-0.299277	-0.820948	0.869727	1		HALLMARK_APICAL_SURFACE	0.352263	0.903517	0.632231	0.995491		HALLMARK_TGF_BETA_SIGNALING	-0.421167	-0.954365	0.55528	1
HALLMARK_REACTIVE_OXYGEN_SPECIES_PATHWAY	0.276177	0.710777	0.943574	1		HALLMARK_ANDROGEN_RESPONSE	-0.317753	-0.798423	0.841379	1		HALLMARK_UNFOLDED_PROTEIN_RESPONSE	0.273693	0.865817	0.886792	1		HALLMARK_GLYCOLYSIS	-0.375051	-0.944246	0.637821	1
HALLMARK_PROTEIN_SECRETION	0.247253	0.700362	0.982394	1		HALLMARK_DNA_REPAIR	-0.298322	-0.798037	0.901015	1		HALLMARK_UV_RESPONSE_UP	0.233114	0.749636	1	1		HALLMARK_COMPLEMENT	-0.365524	-0.923603	0.65194	1
HALLMARK_FATTY_ACID_METABOLISM	0.2285	0.694527	1	1		HALLMARK_TNFA_SIGNALING_VIA_NFKB	-0.288787	-0.788017	0.908416	1								HALLMARK_XENOBIOTIC_METABOLISM	-0.36512	-0.909986	0.681769	1
HALLMARK_CHOLESTEROL_HOMEOSTASIS	0.2507	0.676938	1	1		HALLMARK_ESTROGEN_RESPONSE_EARLY	-0.284421	-0.781645	0.942675	1								HALLMARK_ANDROGEN_RESPONSE	-0.367733	-0.893249	0.692045	1
HALLMARK_MITOTIC_SPINDLE	0.150487	0.47772	1	1		HALLMARK_HEME_METABOLISM	-0.279792	-0.760175	0.94328	1								HALLMARK_NOTCH_SIGNALING	-0.423869	-0.88825	0.636835	1
HALLMARK_E2F_TARGETS	0.0947642	0.299395	1	1		HALLMARK_IL2_STAT5_SIGNALING	-0.279471	-0.752352	0.946405	1								HALLMARK_APICAL_JUNCTION	-0.350751	-0.874767	0.74704	1
						HALLMARK_NOTCH_SIGNALING	-0.32458	-0.706752	0.897959	1								HALLMARK_ESTROGEN_RESPONSE_EARLY	-0.325343	-0.825105	0.852598	1
						HALLMARK_MTORC1_SIGNALING	-0.238689	-0.658894	1	1								HALLMARK_COAGULATION	-0.34008	-0.816178	0.813137	1
						HALLMARK_PEROXISOME	-0.253174	-0.637048	0.987535	1								HALLMARK_HEME_METABOLISM	-0.310377	-0.784175	0.920382	1
						HALLMARK_GLYCOLYSIS	-0.229054	-0.623207	1	1								HALLMARK_MTORC1_SIGNALING	-0.297957	-0.753408	0.945263	1
						HALLMARK_TGF_BETA_SIGNALING	-0.21127	-0.507065	0.998549	1								HALLMARK_APOPTOSIS	-0.300007	-0.741752	0.92459	1
						HALLMARK_OXIDATIVE_PHOSPHORYLATION	-0.0826823	-0.229688	1	1								HALLMARK_IL2_STAT5_SIGNALING	-0.271718	-0.674013	0.991507	1
																		HALLMARK_TNFA_SIGNALING_VIA_NFKB	-0.264556	-0.668192	0.989339	1
																		HALLMARK_ADIPOGENESIS	-0.231565	-0.583946	1	1
																		HALLMARK_CHOLESTEROL_HOMEOSTASIS	-0.204684	-0.48501	1	1
																		HALLMARK_PEROXISOME	-0.195585	-0.468778	1	1
